# Single-Molecule Morphology of Topologically Digested Olympic Networks

**DOI:** 10.1101/2023.10.18.562933

**Authors:** Saminathan Ramakrishnan, Zihao Chen, Yair Augusto Gutierrez Fosado, Luca Tubiana, Willem Vanderlinden, Nicholas Jon Savill, Achim Schnaufer, Davide Michieletto

## Abstract

The kinetoplast DNA (kDNA) is the archetype of a two-dimensional Olympic network, composed of thousands of DNA minicircles and found in the mitochondrion of certain parasites. The evolution, replication and self-assembly of this structure are fascinating open questions in biology that can also inform us how to realise synthetic Olympic networks *in vitro*. To obtain a deeper understanding of the structure and assembly of kDNA networks, we sequenced the *Crithidia fasciculata* kDNA genome and performed high-resolution Atomic Force Microscopy (AFM) and analysis of kDNA networks that had been partially digested by selected restriction enzymes. We discovered that these topological perturbations lead to networks with significantly different geometrical features and morphologies with respect to the unperturbed kDNA, and that these changes are strongly dependent on the class of DNA circles targeted by the restriction enzymes. Specifically, cleaving maxicircles leads to a dramatic reduction in network size once adsorbed onto the surface, whilst cleaving both maxicircles and a minor class of minicircles yields non-circular and deformed structures. We argue that our results are a consequence of a precise positioning of the maxicircles at the boundary of the network, and we discuss our findings in the context of kDNA biogenesis, design of artificial Olympic networks and detection of *in vivo* perturbations.
