## Supplementary material for "Single-Molecule Morphology of Topologically Digested Olympic Networks": list_of_restriction_enzymes

	seq	Cf_mO4	Cf_mO1	Cf_mO3	Cf_mO2	Cf_mO5	Cf_mO6	Cf_mO7	Cf_mO8	Cf_mO9	Cf_mO10	Cf_mO11	Cf_mO12	Cf_mO13	Cf_mO14	Cf_mO15	Cf_mO16	Cf_mO17	Cf_mO18	maxi
AclI	AACGTT	-	-	+	-	-	-	-	-	-	-	-	-	-	-	-	-	-	+	+
HindIII HindIII-HF®	AAGCTT	-	-	-	+	-	-	-	-	-	+	-	-	-	-	+	+	-	-	+
SspI-HF®	AATATT	-	+	-	-	-	-	-	+	+	-	-	+	-	-	-	+	-	-	+
MluCI	AATT	+	+	+	+	+	+	+	+	+	+	+	+	+	+	+	+	+	+	+
PciI	ACATGT	-	-	-	-	-	-	-	-	-	-	-	-	+	-	+	+	-	+	+
AgeI-HF®	ACCGGT	-	-	-	+	-	-	-	-	+	-	-	-	-	-	-	-	-	-	+
BfuAI BspMI	ACCTGC	-	-	-	-	-	-	+	+	+	-	+	+	-	+	-	+	-	+	+
SexAI	ACCWGGT	-	-	-	-	-	-	-	-	-	-	-	-	-	-	+	-	-	-	+
MluI-HF®	ACGCGT	+	+	+	+	-	+	+	+	+	+	-	+	+	+	+	+	+	+	+
BceAI	ACGGC	+	+	+	+	+	+	-	-	+	+	+	+	+	+	-	+	+	+	+
HpyCH4IV	ACGT	+	+	+	+	+	+	+	+	+	+	+	+	+	+	+	+	+	+	+
HpyCH4III	ACNGT	+	+	+	+	+	+	+	+	+	+	+	+	+	+	+	+	+	+	+
BaeI	ACNNNNGTAYC	-	-	-	-	-	-	-	-	-	-	-	-	+	-	-	-	-	-	-
BsaXI	ACNNNNNCTCC	-	-	+	-	-	-	-	-	-	-	-	-	+	-	-	-	+	-	+
AflIII	ACRYGT	+	+	+	+	+	+	+	+	+	+	+	+	+	+	+	+	+	+	+
SpeI-HF®	ACTAGT	+	+	-	-	+	-	+	-	-	-	-	+	-	-	+	-	-	-	+
BsrI	ACTGG	+	+	+	+	+	+	+	+	+	+	+	+	+	+	+	+	+	+	+
BmrI	ACTGGG	+	+	+	+	+	+	+	+	+	+	+	+	+	+	+	+	+	+	-
BglII	AGATCT	-	-	-	+	+	-	-	-	-	-	-	-	-	-	+	-	+	-	-
AfeI	AGCGCT	+	+	-	+	+	+	-	-	-	-	-	-	-	-	+	-	+	-	+
AluI	AGCT	+	+	+	+	+	+	+	+	+	+	+	+	+	+	+	+	+	+	+
StuI	AGGCCT	+	+	+	+	+	-	-	+	+	+	+	+	-	+	+	-	-	-	+
ScaI-HF®	AGTACT	-	-	-	-	-	-	+	-	-	-	-	-	-	+	-	-	-	+	+
BspDI ClaI	ATCGAT	-	-	+	-	-	-	-	-	-	-	-	-	-	-	-	-	-	-	+
PI-SceI	ATCTATGTCGGGTGCGGAGAAAGAGGTAAT	-	-	-	-	-	-	-	-	-	-	-	-	-	-	-	-	-	-	-
NsiI NsiI-HF®	ATGCAT	-	-	-	+	-	-	-	-	-	-	-	-	-	-	-	-	-	-	+
AseI	ATTAAT	-	-	-	-	-	-	-	-	+	-	+	-	-	-	-	-	-	+	+
SwaI	ATTTAAAT	-	-	-	-	-	-	-	-	-	-	-	-	-	-	-	-	+	-	+
CspCI	CAANNNNNGTGG	-	-	-	-	-	+	-	-	-	-	-	-	+	+	+	-	-	-	-
MfeI-HF®	CAATTG	-	-	-	-	+	-	-	-	-	-	-	-	-	-	-	-	-	-	+
PaqCI	CACCTGC	-	-	-	-	-	-	-	+	-	-	+	-	-	-	-	-	-	+	-
BssSI-v2	CACGAG	+	+	-	-	+	-	-	-	-	-	-	-	+	+	+	-	-	-	-
Nb.BssSI	CACGAG	+	+	-	-	+	-	-	-	-	-	-	-	+	+	+	-	-	-	-
BmgBI	CACGTC	-	+	-	+	-	-	-	-	-	-	-	-	+	+	+	-	-	-	-
PmlI	CACGTG	-	-	-	-	+	+	-	-	-	-	-	-	-	-	-	-	-	-	-
DraIII-HF®	CACNNNGTG	+	-	-	-	+	-	-	-	-	-	+	-	-	+	-	-	-	-	-
AleI-v2	CACNNNNGTG	-	-	-	-	-	-	-	-	-	-	-	+	-	-	-	-	-	+	-
EcoP15I	CAGCAG	+	+	-	-	+	+	+	+	-	+	+	+	+	+	+	-	+	-	+
PvuII PvuII-HF®	CAGCTG	-	+	-	-	-	-	-	+	-	-	-	-	+	-	-	-	-	-	+
AlwNI	CAGNNNCTG	-	-	-	-	+	+	-	-	+	-	-	-	-	+	-	-	-	-	-
BtsIMutI	CAGTG	+	-	+	+	+	+	+	+	+	+	+	-	+	+	+	+	-	+	+
NdeI	CATATG	-	-	-	-	-	-	-	-	-	-	-	-	+	-	-	-	-	-	+
FatI	CATG	+	+	+	+	+	+	+	+	+	+	+	-	+	+	+	+	+	+	+
NlaIII	CATG	+	+	+	+	+	+	+	+	+	+	+	-	+	+	+	+	+	+	+
CviAII	CATG	+	+	+	+	+	+	+	+	+	+	+	-	+	+	+	+	+	+	+
MslI	CAYNNNNRTG	+	+	-	-	+	-	-	-	+	-	-	+	+	-	+	-	+	+	+
FspEI	CC	+	+	+	+	+	+	+	+	+	+	+	+	+	+	+	+	+	+	+
XcmI	CCANNNNNNNNNTGG	-	-	+	-	+	-	-	-	-	-	-	-	-	-	-	-	-	+	+
BstXI	CCANNNNNNTGG	-	+	+	-	+	+	-	+	+	-	+	+	+	+	-	+	-	-	-
PflMI	CCANNNNNTGG	-	+	-	-	-	+	+	-	+	+	+	+	+	+	+	-	+	-	+
BccI	CCATC	+	+	+	+	+	+	+	+	+	+	+	+	-	+	-	+	+	+	+
NcoI NcoI-HF®	CCATGG	+	-	-	-	-	-	-	-	-	-	-	-	-	-	-	-	-	+	-
BseYI	CCCAGC	+	+	+	+	+	+	-	+	-	+	+	+	-	-	-	-	-	+	-
FauI	CCCGC	+	+	+	+	+	+	+	+	+	+	+	+	+	+	+	+	+	+	+
TspMI XmaI	CCCGGG	-	-	-	+	-	-	-	-	-	-	+	-	-	-	+	-	-	+	-
SmaI	CCCGGG	-	-	-	+	-	-	-	-	-	-	+	-	-	-	+	-	-	+	-
LpnPI	CCDG	+	+	+	+	+	+	+	+	+	+	+	+	+	+	+	+	+	+	+
Nt.CviPII	CCD	+	+	+	+	+	+	+	+	+	+	+	+	+	+	+	+	+	+	+
AciI	CCGC	+	+	+	+	+	+	+	+	+	+	+	+	+	+	+	+	+	+	+
SacII	CCGCGG	+	-	+	+	+	-	+	+	+	-	-	-	-	+	+	+	+	-	+
BsrBI	CCGCTC	-	-	-	-	-	-	-	-	-	-	-	+	-	-	-	+	-	+	+
MspI HpaII	CCGG	+	+	+	+	+	+	+	+	+	+	+	+	+	+	+	+	+	+	+
StyD4I	CCNGG	+	+	+	+	+	+	+	+	+	+	+	+	+	+	+	+	+	+	+
ScrFI	CCNGG	+	+	+	+	+	+	+	+	+	+	+	+	+	+	+	+	+	+	+
BsaJI	CCNNGG	+	+	+	+	+	+	+	+	+	+	+	+	+	+	+	+	+	+	+
BslI	CCNNNNNNNGG	+	+	+	+	+	+	+	+	+	+	+	+	+	+	+	+	+	+	+
BtgI	CCRYGG	+	-	+	+	+	-	+	+	+	-	-	-	-	+	+	+	+	+	+
NciI	CCSGG	+	+	+	+	+	+	+	+	+	+	+	+	+	+	+	+	+	+	+
AvrII	CCTAGG	-	-	-	-	+	-	-	-	-	+	-	-	-	-	-	-	-	-	+
MnlI	CCTC	+	+	+	+	+	+	+	+	+	+	+	+	+	+	+	+	+	+	+
BbvCI	CCTCAGC	-	-	-	-	-	-	-	+	-	-	-	+	+	-	-	-	-	-	-
Nb.BbvCI	CCTCAGC	-	-	-	-	-	-	-	+	-	-	-	+	+	-	-	-	-	-	-
Nt.BbvCI	CCTCAGC	-	-	-	-	-	-	-	+	-	-	-	+	+	-	-	-	-	-	-
SbfI-HF®	CCTGCAGG	-	-	-	-	-	-	-	-	-	-	-	-	-	-	-	-	-	-	-
Bpu10I	CCTNAGC	-	-	+	-	-	+	+	+	-	+	-	+	+	-	+	-	-	-	+
Bsu36I	CCTNAGG	+	-	+	+	+	-	-	-	-	-	-	-	-	-	+	+	-	-	-
EcoNI	CCTNNNNNAGG	+	+	-	+	-	+	+	-	+	+	+	-	+	+	+	+	+	+	-
HpyAV	CCTTC	+	+	+	+	+	+	+	+	+	+	+	+	+	+	-	+	+	+	+
BstNI	CCWGG	+	+	+	+	+	+	+	+	+	+	+	+	+	+	+	+	+	+	+
PspGI	CCWGG	+	+	+	+	+	+	+	+	+	+	+	+	+	+	+	+	+	+	+
StyI-HF®	CCWWGG	+	+	-	+	+	+	-	+	-	+	-	-	-	-	+	-	+	+	+
BcgI	CGANNNNNNTGC	+	-	-	+	+	+	+	+	-	-	-	+	-	-	+	-	-	+	+
PvuI-HF®	CGATCG	-	-	-	+	-	-	-	-	-	-	-	-	-	-	-	-	-	-	-
BstUI	CGCG	+	+	+	+	+	+	+	+	+	+	+	+	+	+	+	+	+	+	+
EagI-HF®	CGGCCG	+	-	+	-	+	+	-	-	-	-	-	+	-	+	-	-	-	-	-
RsrII	CGGWCCG	-	-	-	-	-	-	-	-	-	-	-	-	-	-	-	-	-	-	-
BsiEI	CGRYCG	+	+	+	+	+	+	+	+	-	+	+	+	+	+	-	+	-	+	-
BsiWI BsiWI-HF®	CGTACG	-	+	-	-	-	-	-	-	-	-	-	-	-	+	-	-	-	-	+
BsmBI-v2	CGTCTC	-	-	+	-	-	+	+	-	-	-	+	-	-	-	-	-	-	-	-
Esp3I	CGTCTC	-	-	+	-	-	+	+	-	-	-	+	-	-	-	-	-	-	-	-
Hpy99I	CGWCG	+	+	+	+	-	+	+	+	+	+	+	+	+	+	-	-	+	+	+
MspA1I	CMGCKG	+	+	+	+	+	+	+	+	+	-	-	-	+	+	+	+	+	-	+
AbaSI	CNNNNNNNNNNNNNNNNNNNNG	+	+	+	+	+	+	+	+	+	+	+	+	+	+	+	+	+	+	+
MspJI	CNNR	+	+	+	+	+	+	+	+	+	+	+	+	+	+	+	+	+	+	+
SgrAI	CRCCGGYG	-	-	-	+	-	-	-	-	-	-	-	-	+	-	-	-	-	-	-
BfaI	CTAG	+	+	+	+	+	+	+	+	+	+	+	+	+	+	+	+	+	+	+
BspCNI	CTCAG	+	+	+	+	+	-	+	+	-	+	+	+	+	+	+	+	+	+	+
PaeR7I XhoI	CTCGAG	+	-	-	-	-	-	-	-	-	-	-	-	-	-	-	-	-	-	+
EarI	CTCTTC	-	-	+	+	+	+	-	-	+	-	+	+	-	+	+	-	-	-	+
AcuI	CTGAAG	+	-	+	-	-	-	-	-	+	-	+	-	-	-	-	-	-	-	+
PstI PstI-HF®	CTGCAG	-	-	+	-	+	-	-	-	-	+	-	-	-	-	+	-	-	-	+
BpmI	CTGGAG	-	+	+	+	-	+	+	-	+	+	+	+	+	-	-	-	-	-	+
DdeI	CTNAG	+	+	+	+	+	+	+	+	-	+	+	+	+	+	+	+	+	+	+
SfcI	CTRYAG	-	+	+	+	+	+	-	+	+	+	+	-	-	+	+	+	-	+	+
AflII	CTTAAG	-	-	-	-	-	-	-	-	-	-	-	-	-	-	+	-	-	-	+
BpuEI	CTTGAG	-	+	-	-	-	+	-	-	-	+	-	-	-	+	-	-	-	-	+
SmlI	CTYRAG	+	+	-	-	-	+	-	-	-	+	-	-	-	+	+	-	-	-	+
AvaI BsoBI	CYCGRG	+	+	+	+	+	+	+	+	+	+	+	+	+	+	+	+	+	+	+
MboII	GAAGA	-	+	+	+	+	+	+	+	+	+	+	+	+	+	+	+	+	+	+
BbsI BbsI-HF®	GAAGAC	-	-	-	-	+	+	+	+	-	-	+	-	+	-	-	-	+	-	+
XmnI	GAANNNNTTC	-	+	-	+	-	-	-	-	-	-	-	-	-	-	-	-	-	-	+
BsmI	GAATGC	+	-	+	-	-	+	-	-	-	+	-	-	-	-	+	-	+	-	+
Nb.BsmI	GAATGC	+	-	+	-	-	+	-	-	-	+	-	-	-	-	+	-	+	-	+
EcoRI EcoRI-HF®	GAATTC	-	+	-	-	-	+	+	-	-	-	-	+	+	-	-	-	-	-	+
HgaI	GACGC	+	+	+	+	+	+	+	+	+	+	+	+	+	+	+	+	+	+	+
ZraI	GACGTC	-	-	-	-	-	-	-	-	+	-	+	-	-	-	+	-	-	-	-
AatII	GACGTC	-	-	-	-	-	-	-	-	+	-	+	-	-	-	+	-	-	-	-
PflFI Tth111I	GACNNNGTC	-	-	-	-	-	-	-	-	-	-	-	-	-	-	-	-	-	-	+
PshAI	GACNNNNGTC	-	-	-	-	-	-	-	-	-	-	-	+	-	-	-	-	-	-	+
AhdI	GACNNNNNGTC	-	-	-	-	-	-	-	-	-	-	-	-	-	+	-	-	-	-	-
DrdI	GACNNNNNNGTC	-	-	-	-	-	-	-	-	-	-	-	-	-	-	-	-	-	-	-
SacI-HF®	GAGCTC	-	-	-	-	-	-	-	-	-	-	+	-	-	-	-	-	-	+	+
Eco53kI	GAGCTC	-	-	-	-	-	-	-	-	-	-	+	-	-	-	-	-	-	+	+
BseRI	GAGGAG	+	-	-	-	+	-	+	+	-	-	-	-	-	-	+	-	+	+	+
PleI	GAGTC	+	+	-	+	-	+	-	+	+	+	+	+	-	+	+	+	-	+	+
MlyI	GAGTC	+	+	-	+	-	+	-	+	+	+	+	+	-	+	+	+	-	+	+
WarmStart® Nt.BstNBI Nt.BstNBI	GAGTC	+	+	-	+	-	+	-	+	+	+	+	+	-	+	+	+	-	+	+
HinfI	GANTC	+	+	+	+	+	+	+	+	+	+	+	+	+	+	+	+	+	+	+
EcoRV EcoRV-HF®	GATATC	-	+	-	-	-	-	-	-	+	-	-	-	-	-	-	-	+	-	+
DpnII MboI Sau3AI	GATC	-	+	+	+	+	-	+	+	+	+	+	+	+	+	+	+	+	+	+
DpnI	GATC	-	+	+	+	+	-	+	+	+	+	+	+	+	+	+	+	+	+	+
BsaBI	GATNNNNATC	-	-	-	+	-	+	-	-	-	-	+	-	-	-	-	-	-	-	+
TfiI	GAWTC	+	+	+	+	+	+	+	+	+	+	+	+	+	+	+	+	+	+	+
BsrDI	GCAATG	-	-	-	-	-	-	+	-	+	-	-	+	+	-	+	-	-	-	+
Nb.BsrDI	GCAATG	-	-	-	-	-	-	+	-	+	-	-	+	+	-	+	-	-	-	+
BbvI	GCAGC	+	+	+	+	+	+	+	-	+	+	+	+	+	+	+	+	+	+	+
BtsI-v2	GCAGTG	+	-	+	-	-	-	+	-	-	+	-	-	-	-	-	-	-	+	+
Nb.BtsI	GCAGTG	+	-	+	-	-	-	+	-	-	+	-	-	-	-	-	-	-	+	+
BstAPI	GCANNNNNTGC	-	-	+	-	-	+	+	-	-	+	-	+	+	+	+	+	+	-	+
SfaNI	GCATC	+	-	+	+	+	+	+	+	+	-	+	+	+	-	+	+	+	+	+
SphI SphI-HF®	GCATGC	-	-	+	+	-	-	-	-	-	+	-	-	-	+	-	-	-	-	+
SrfI	GCCCGGGC	-	-	-	-	-	-	-	-	-	-	-	-	-	-	-	-	-	-	-
NmeAIII	GCCGAG	+	+	-	-	+	+	-	-	+	-	+	-	-	-	+	-	-	-	-
NgoMIV	GCCGGC	-	-	+	+	-	-	+	-	-	-	-	+	+	-	-	-	-	-	-
NaeI	GCCGGC	-	-	+	+	-	-	+	-	-	-	-	+	+	-	-	-	-	-	-
BglI	GCCNNNNNGGC	-	-	-	+	+	-	-	-	-	+	+	+	-	-	-	-	+	-	-
AsiSI	GCGATCGC	-	-	-	-	-	-	-	-	-	-	-	-	-	-	-	-	-	-	-
BtgZI	GCGATG	+	+	+	+	-	-	-	-	-	+	-	-	-	-	+	-	-	-	+
HinP1I	GCGC	+	+	+	+	+	+	-	+	+	+	+	+	+	+	+	+	+	+	+
HhaI	GCGC	+	+	+	+	+	+	-	+	+	+	+	+	+	+	+	+	+	+	+
BssHII	GCGCGC	-	-	-	-	-	-	-	-	-	-	-	-	-	-	-	-	-	-	-
NotI NotI-HF®	GCGGCCGC	-	-	-	-	-	-	-	-	-	-	-	-	-	-	-	-	-	-	-
Fnu4HI	GCNGC	+	+	+	+	+	+	+	+	+	+	+	+	+	+	+	+	+	+	+
Cac8I	GCNNGC	+	+	+	+	+	+	+	+	+	+	+	+	+	+	+	+	+	+	+
MwoI	GCNNNNNNNGC	+	+	+	+	+	+	+	+	+	+	+	+	+	+	+	+	+	+	+
BmtI-HF®	GCTAGC	+	+	+	+	-	-	-	-	-	+	-	+	-	-	-	-	-	-	+
NheI-HF®	GCTAGC	+	+	+	+	-	-	-	-	-	+	-	+	-	-	-	-	-	-	+
BspQI SapI	GCTCTTC	-	-	-	-	-	+	-	-	-	-	-	+	-	+	-	-	-	-	+
Nt.BspQI	GCTCTTC	-	-	-	-	-	+	-	-	-	-	-	+	-	+	-	-	-	-	+
BlpI	GCTNAGC	-	-	-	-	-	-	-	-	-	-	-	-	-	-	-	+	-	-	+
TseI ApeKI	GCWGC	+	+	+	+	+	+	+	-	+	+	+	+	+	+	+	+	+	+	+
Bsp1286I	GDGCHC	+	-	+	+	+	+	+	+	+	+	+	+	+	+	+	-	+	+	+
AlwI	GGATC	-	+	+	-	+	-	-	+	+	+	+	+	+	+	-	+	-	+	+
BamHI BamHI-HF®	GGATCC	-	+	-	-	-	-	-	-	-	-	+	-	+	-	-	-	-	-	-
Nt.AlwI	GGATC	-	+	+	-	+	-	-	+	+	+	+	+	+	+	-	+	-	+	+
FokI	GGATG	+	-	-	+	+	+	-	+	+	+	+	+	+	+	+	+	+	+	+
BtsCI	GGATG	+	-	-	+	+	+	-	+	+	+	+	+	+	+	+	+	+	+	+
HaeIII	GGCC	+	+	+	+	+	+	+	+	+	+	+	+	+	+	+	+	+	+	+
FseI	GGCCGGCC	-	-	-	-	-	-	-	-	-	-	-	-	-	-	-	-	-	-	-
SfiI	GGCCNNNNNGGCC	-	-	-	-	+	-	-	-	-	-	-	-	-	-	-	-	-	-	-
NarI	GGCGCC	-	-	-	+	+	-	-	-	-	-	-	-	-	-	-	-	-	-	-
PluTI	GGCGCC	-	-	-	+	+	-	-	-	-	-	-	-	-	-	-	-	-	-	-
KasI	GGCGCC	-	-	-	+	+	-	-	-	-	-	-	-	-	-	-	-	-	-	-
SfoI	GGCGCC	-	-	-	+	+	-	-	-	-	-	-	-	-	-	-	-	-	-	-
AscI	GGCGCGCC	-	-	-	-	-	-	-	-	-	-	-	-	-	-	-	-	-	-	-
EciI	GGCGGA	-	-	-	-	+	-	-	-	-	-	+	+	-	-	-	-	+	-	-
BsmFI	GGGAC	+	+	+	+	+	+	+	+	+	+	+	-	-	+	+	+	+	+	+
PspOMI	GGGCCC	-	-	-	-	-	-	-	+	-	-	+	-	+	-	+	-	-	-	-
ApaI	GGGCCC	-	-	-	-	-	-	-	+	-	-	+	-	+	-	+	-	-	-	-
Sau96I	GGNCC	+	+	+	+	+	+	+	+	+	+	+	+	+	+	+	+	+	+	+
NlaIV	GGNNCC	+	+	+	+	+	+	+	+	+	+	+	+	+	+	+	+	+	+	+
Acc65I	GGTACC	-	-	-	-	-	-	-	-	-	-	-	-	-	-	-	-	-	-	-
KpnI-HF®	GGTACC	-	-	-	-	-	-	-	-	-	-	-	-	-	-	-	-	-	-	-
BsaI-HF®v2	GGTCTC	+	+	+	+	+	+	+	+	+	+	+	+	+	+	+	+	+	+	+
HphI	GGTGA	+	+	+	+	+	+	+	+	+	+	+	+	+	+	+	+	+	+	+
BstEII-HF®	GGTNACC	-	-	-	-	-	-	-	-	-	-	-	-	+	-	-	-	-	-	+
AvaII	GGWCC	+	+	+	+	+	+	+	+	+	+	+	+	+	+	+	+	+	+	+
BanI	GGYRCC	+	+	+	+	+	+	-	-	-	-	+	+	+	+	-	-	-	+	+
BaeGI	GKGCMC	+	-	+	-	+	+	+	+	+	-	+	+	+	+	+	-	-	+	-
BsaHI	GRCGYC	+	+	-	+	+	+	+	-	+	-	+	-	-	-	+	-	+	-	+
BanII	GRGCYC	+	-	-	+	+	-	+	+	-	+	+	+	+	+	+	-	+	+	+
CviQI	GTAC	+	+	+	+	+	+	+	+	-	+	+	+	+	+	+	+	+	+	+
RsaI	GTAC	+	+	+	+	+	+	+	+	-	+	+	+	+	+	+	+	+	+	+
BstZ17I-HF®	GTATAC	+	-	-	-	-	-	+	+	-	+	-	+	+	-	-	-	-	-	+
BciVI	GTATCC	-	+	-	+	-	-	+	+	-	-	-	-	+	+	-	-	-	-	-
SalI SalI-HF®	GTCGAC	-	-	-	-	-	-	-	-	-	-	-	-	-	-	-	-	-	-	+
BcoDI BsmAI	GTCTC	+	+	+	+	+	+	+	+	+	+	+	+	+	+	+	+	+	+	+
Nt.BsmAI	GTCTC	+	+	+	+	+	+	+	+	+	+	+	+	+	+	+	+	+	+	+
ApaLI	GTGCAC	-	-	-	-	+	-	-	+	-	-	-	+	-	+	-	-	-	-	-
BsgI	GTGCAG	-	-	-	-	+	-	+	-	-	-	-	+	+	-	-	-	-	-	+
AccI	GTMKAC	+	+	+	+	+	+	+	+	+	+	+	+	+	+	+	+	+	+	+
Hpy166II	GTNNAC	+	+	+	+	+	+	+	+	+	+	+	+	+	+	+	+	+	+	+
Tsp45I	GTSAC	-	+	+	+	+	+	+	+	+	+	+	-	+	+	+	+	+	+	+
HpaI	GTTAAC	-	-	-	-	-	-	-	-	-	-	-	-	+	-	-	-	+	-	+
PmeI	GTTTAAAC	-	-	-	-	-	-	-	-	-	-	-	-	-	-	-	-	-	-	-
HincII	GTYRAC	+	-	-	-	-	-	-	-	-	-	-	-	+	-	-	-	+	-	+
BsiHKAI	GWGCWC	-	-	+	-	+	-	-	+	+	-	+	+	-	+	-	-	+	+	+
TspRI	NNCASTGNN	+	-	+	+	+	+	+	+	+	+	+	-	+	+	+	+	-	+	+
ApoI-HF	RAATTY	+	+	+	+	+	+	+	+	+	+	+	+	+	+	+	+	+	+	+
NspI	RCATGY	-	-	+	+	-	+	-	-	-	+	-	-	+	+	+	+	+	+	+
BsrFI-v2	RCCGGY	-	-	+	+	+	+	+	+	+	+	+	+	+	+	-	+	+	-	+
BstYI	RGATCY	-	+	+	+	+	-	-	+	-	+	+	-	+	-	+	+	+	-	+
HaeII	RGCGCY	+	+	-	+	+	+	-	+	-	-	-	+	-	+	+	+	+	+	+
CviKI-1	RGCY	+	+	+	+	+	+	+	+	+	+	+	+	+	+	+	+	+	+	+
EcoO109I	RGGNCCY	+	+	-	+	+	+	+	+	+	+	+	+	+	+	+	+	+	+	+
PpuMI	RGGWCCY	+	+	-	+	+	+	+	+	+	+	+	+	+	+	-	+	+	+	+
I-CeuI	TAACTATAACGGTCCTAAGGTAGCGAA	-	-	-	-	-	-	-	-	-	-	-	-	-	-	-	-	-	-	-
SnaBI	TACGTA	-	-	+	+	+	-	+	-	-	-	-	-	+	-	-	+	-	-	+
I-SceI	TAGGGATAACAGGGTAAT	-	-	-	-	-	-	-	-	-	-	-	-	-	-	-	-	-	-	-
BspHI	TCATGA	-	+	-	-	+	-	-	+	-	-	-	-	-	-	+	-	-	+	+
BspEI	TCCGGA	-	+	+	+	+	+	+	-	-	-	-	-	-	-	+	-	-	+	+
MmeI	TCCRAC	-	-	+	+	+	+	+	+	+	+	+	+	-	+	-	+	-	-	+
TaqI-v2	TCGA	+	+	+	+	+	+	+	+	+	+	+	+	+	+	+	+	+	+	+
NruI-HF®	TCGCGA	+	+	+	+	+	+	+	+	+	-	-	+	-	+	+	+	+	+	+
Hpy188I	TCNGA	+	+	+	+	+	+	+	+	+	+	+	+	+	+	+	+	+	+	+
Hpy188III	TCNNGA	+	+	+	+	+	+	+	+	+	+	+	+	+	+	+	+	+	+	+
XbaI	TCTAGA	+	-	-	-	-	+	+	+	-	-	-	-	-	-	+	-	+	-	+
BclI BclI-HF	TGATCA	-	-	-	+	-	-	-	-	-	-	-	-	-	-	+	-	-	-	+
HpyCH4V	TGCA	+	+	+	+	+	+	+	+	+	+	+	+	+	+	+	+	+	+	+
FspI	TGCGCA	-	+	+	-	-	-	-	-	-	-	-	+	-	-	-	-	-	-	+
PI-PspI	TGGCAAACAGCTATTATGGGTATTATGGGT	-	-	-	-	-	-	-	-	-	-	-	-	-	-	-	-	-	-	-
MscI	TGGCCA	+	+	+	+	+	+	+	+	+	+	+	+	+	+	+	+	+	+	+
BsrGI-HF®	TGTACA	-	-	-	-	-	+	-	-	-	-	+	-	-	-	-	-	-	-	+
MseI	TTAA	+	+	+	+	+	+	+	+	+	+	+	+	+	+	+	+	+	+	+
PacI	TTAATTAA	-	-	-	-	-	-	-	-	+	-	-	-	-	-	-	-	-	-	+
PsiI-v2	TTATAA	+	-	-	+	-	-	-	+	-	-	+	-	+	-	-	-	-	-	+
BstBI	TTCGAA	+	-	-	-	-	+	-	-	-	-	-	-	-	-	+	-	-	-	+
DraI	TTTAAA	+	+	-	+	-	+	-	-	-	-	+	-	+	+	-	-	+	-	+
PspXI	VCTCGAGB	+	-	-	-	-	-	-	-	-	-	-	-	-	-	-	-	-	-	+
BsaWI	WCCGGW	-	+	+	+	+	+	+	-	+	+	-	-	-	-	+	-	+	+	+
BsaAI	YACGTR	+	+	+	+	+	+	+	+	-	-	+	-	+	-	+	+	+	+	+
EaeI	YGGCCR	+	+	+	+	+	+	+	+	+	+	+	+	+	+	+	+	+	+	+
